# Pex9 regulates TORC2 during the cellular response to oxidative stress

**DOI:** 10.64898/2026.01.25.701303

**Authors:** Mor Angel, Amir Szitenberg, Miri Carmi, Yeynit Asraf, Naama Barkai, Maya Schuldiner

**Affiliations:** Department of Molecular Genetics, Weizmann Institute of Science, Israel; The Mantoux Bioinformatics institute of the Nancy and Stephen Grand Israel National Center for Personalized Medicine, Weizmann Institute of Science, Israel

## Abstract

Peroxisomes are known for their detoxification role in cellular reactive oxygen species (ROS) homeostasis, yet their regulatory roles in cellular recovery from oxidative stress remain unclear. Here, using yeast, we systematically screened a panel of fluorescently tagged peroxisome-related proteins and identified widespread stress-induced changes in their localization. Notably, we discovered that the peroxisomal import receptor, Pex9, rapidly enters the nucleus upon H_2_O_2_ exposure, independently of the canonical oxidative stress regulators-Yap1 and Skn7, suggesting a non-canonical signaling function. We further show that Pex9 nuclear entry is modulated by Avo1, an essential Tor complex 2 (TORC2) subunit. In turn, Pex9 downregulates the essential TOR complexes kinase, Tor2, at both the transcriptional and protein levels. Finally, we show that this Pex9-TORC2 regulatory loop during oxidative stress is facilitated by the cellular envelope stress response. Our findings uncover an unexpected peroxisome-TORC2 signaling axis and highlight the importance of organelles in shaping global cellular responses to stress.
