## Supplementary Table 1 for "Pex9 regulates TORC2 during the cellular response to oxidative stress"

### Sheet: Sheet1
Table 1: Table of all tagged proteins that changed their localization and/or abundance in H2O2
Tagged in terminus	Tagged gene	Localization changes in oxidative stress	SGD description
N-tagged	PEX9	More nuclear	Putative signal receptor for peroxisomal matrix proteins; involved in the import of proteins into the peroxisomal matrix; localizes to the peroxisomal membrane and the cytosol
	NDL1	Less nuclear	Microtubule plus-end-binding protein involved in nuclear migration along the microtubule; localizes to the nucleus and cytoplasmic microtubule
	UBP15	More nuclear	Ubiquitin-specific protease involved in the deubiquitination of the peroxisomal membrane signal receptor Pex5p, the S-phase cyclin Clb5p, as well as free polyubiquitin chains; localizes to both the cytosol and peroxisomes
	SLY41	Punctate to ER	Endoplasmic reticulum protein involved in ER-to-Golgi vesicle-mediated transport
C-tagged	GEM1	Changes in spindle localization	Calcium-binding GTPase subunit of ERMES complex; involved in phospholipid homeostasis, mitochondrion-endoplasmic reticulum membrane tethering, mitochondrial organization and inheritance, and heme transport; localizes to outer mitochondrial membrane
	PMU1	Increased intensity	Protein whose biological role is unknown; localizes to the nucleus and cytoplasm in a large-scale study
	HSP26	Less punctate, higher intensity	Chaperone involved in protein folding and the cellular response to heat; localized to the nucleus, cytoplasm, and cytoplasmic stress granule
	IKI1	More punctate	Subunit of the elongator holoenzyme complex with ATP hydrolysis activity; binds and modifies tRNA
	UBP15	Less punctate, more nuclear	Ubiquitin-specific protease involved in the deubiquitination of the peroxisomal membrane signal receptor Pex5p, the S-phase cyclin Clb5p, as well as free polyubiquitin chains; localizes to both the cytosol and peroxisomes
	MMM1	More punctate, changes in ER localization	Protein involved in mitochondrial genome maintenance, mitochondrion to ER tethering, assembly of the mitochondrial outer membrane translocase complex, and phosolipid transport; part of the ERMES complex and localized to both mitochondrial outer membrane and ER membrane
	TSR3	More nuclear	18S rRNA aminocarboxypropyltransferase involved in small subunit rRNA maturation; localizes to both nucleus and cytoplasm
	DYN2	Increased intensity	Subunit of cytoplasmic dynein complex; contributes to ATP-dependent microtubule motor activity, plus-end-directed; required for nuclear pore assembly and positioning of mitotic spindle; localizes along cytoplasmic microtubules
	HFD1	More punctate	4-hydroxybenzaldehyde dehydrogenase; contributes to ubiquinone biosynthesis from tyrosine and to sphingolipid metabolism; localized to lipid droplets and integral to mitochondrial outer membrane
	CSE4	Changes in nuclear localization	Sequence-specific DNA binding protein that interacts with centromeres and the centromere-like sequence of the 2-micron circle; involved in kinetochore assembly, sister chromatid segregation, and 2-micron circle partitioning; localizes to the centromere-specific nucleosome, the centromeric region and the circular 2 micron plasmid DNA
	YIP3	Less punctate	COPII-coated vesicle subunit
	RMD6	Increased intensity	Protein whose biological role and cellular location are unknown
	STR3	More punctate, increased intensity	Cystathionine beta-lyase involved in transsulfuration and methionine biosynthesis; localizes to the peroxisome
