## Supplementary Table 2 for "Pex9 regulates TORC2 during the cellular response to oxidative stress"

### Sheet: Sheet1
Table 2: Table of all gene deletions that led to a change in Pex9 localizatoin
Deleted/DAmP gene	SGD description	Pex9 Phenotype
PET111	Mitochondrial translation regulator required for biogenesis and assembly of mitochondrial respiratory chain complex IV; localizes to mitochondrial inner membrane	Higher signal at the untreated cells
RPL33A	Subunit of the cytosolic large ribosomal subunit; involved in translation	Less nuclear
TIF34	Translation initiation factor involved in cytoplasmic translational initiation, positive regulation of ATP-dependent activity and translation re-initiation; localizes to cytoplasmic stress granule	Less nuclear
AVO1	GTPase molecular adaptor involved in the establishment or maintenance of actin cytoskeleton polarity; localizes to cytoplasm and plasma membrane; subunit of TORC2 complex	Less nuclear
YGL072C	Dubious open reading frame; unlikely to encode a functional protein, based on available experimental and comparative sequence data; partially overlaps the verified gene HSF1;	Less nuclear
DHH1	ATP-dependent RNA helicase; involved in deadenylation-dependent mRNA decapping, unwinding of RNA secondary structure, and assembly of cytoplasmic mRNA processing body (P-body); plays a role in translation regulation; localizes in cytoplasm, cytoplasmic stress granules and cytoplasmic P-bodies	Less nuclear
PET191	Mitochondrial protein involved in assembly of cytochrome c oxidase; localizes to both the mitochondrial inner membrane and the intermembrane space	Less nucleus and expression, there are punctas, many punctas are also at the untreated
LSM1	Subunit of the LSM1-7-PAT1 complex; binds RNA caps, mRNA, and chromatin; involved in mRNA decapping and decay; localizes to the P-body, nucleus, and cytoplasm	Less nucleus more punctats
RPL19B	Subunit of the cytosolic large ribosomal subunit; involved in translation	More nuclear
PKC1	Protein kinase C; involved in cell wall organization, actin filament organization, assembly of cytoplasmic P body assembly, pexophagy, regulation of nuclear-transcribed mRNA poly(A) tail shortening; localizes to cytoplasm, cytoskeleton, nucleus, site of polarized growth in classical studies and to plasma membrane and prospore septin filament array in large scale studies	More nuclear
MIC10	Subunit of the mitochondrial MICOS complex, which is required for cristae formation; has membrane bending activity required for cristae formation; localizes to mitochondrial crista junction and the mitochondrial inner membrane	More nuclear
DOA4	Thiol-dependent ubiquitin-specific protease involved in ubiquitin homeostasis, free ubiquitin chain depolymerization, and ubiquitin-dependent protein catabolism via the multivesicular body sorting pathway; involved in endocytosis, intraluminal vesicle formation, ATP export, and regulation of DNA replication; localizes to the endosome and associates with the proteasome	More nuclear
DOA1	Ubiquitin-binding protein; involved in ubiquitin homeostasis, proteasome-mediated ubiquitin-dependent protein catabolism, mitochondria-associated ubiquitin-dependent protein catabolism, ribophagy, and NHEJ during stationary phase; localizes to both the nucleus and cytoplasm	More nuclear
BRX1	Nucleolar protein associated with large subunit preribosomes; involved in rRNA processing and maturation related to ribosomal large subunit assembly	More nuclear
KSS1	MAP kinase that binds and negatively regulates transcription factors; involved in pheromone-dependent signal transduction, conjugation with cellular fusion, filamentous growth, glucose-limited invasive growth; positively regulates division septum assembly; localizes to nucleus and cellular bud neck	More nuclear
ARF1	GTPase that acts as ADP ribosylation factor (ARF); involved regulation of vesicle formation in ER to Golgi and Golgi to plasma membrane vesicular transport, and in macroautophagy; localizes in Golgi	More nuclear
TRR1	Thioredoxin reductase involved in the oxidative stress response and cellular redox homeostasis; localizes to the mitochondrial intermembrane space and the cytosol	More nuclear
RPL12B	Subunit of the cytosolic large ribosomal subunit; involved in ribosomal large subunit assembly and translation	More nuclear, also nuclear at the untreated cells
MRPS9	Component of the small subunit of the mitochondrial ribosome, which mediates translation in the mitochondrion	More punctate, also at the untreated cells
GNP1	Amino acid transmembrane transporter that localizes to endoplasmic reticulum, mitochondria, cell periphery, and bud neck	Very punctate
