## Supplementary Table 3 for "Pex9 regulates TORC2 during the cellular response to oxidative stress"

### Sheet: Yeast Strains
Table 3: Table of all yeast strains made manually (sheet 1) or taken from libraries (sheet 2) or plasmids (sheet 3) used in this study.
Strain Name	Genotype	Mating Type
NATR::Δpex9	his3Δ1 leu2Δ0 met15Δ0 ura3Δ0, Δpex9::NATR	a
NATR::Δyap1	his3Δ1 leu2Δ0 met15Δ0 ura3Δ0, Δyap1::NATR	a
NATR::Δskn7	his3Δ1 leu2Δ0 met15Δ0 ura3Δ0, Δskn7::NATR	a
NOP1pr-GFP-PEX9::URA,NSG1-mScarlett::G418R	his3Δ1 leu2Δ0 met15Δ0 ura3Δ0, hphΔn::URA3::SpNOP1pr-sfGFP-PEX9::URA, NSG1-mScarlett::G418R	a
NOP1pr-GFP-PEX9::URA,Δskn7::G418R	his3Δ1 leu2Δ0 met15Δ0 ura3Δ0, hphΔn::URA3::SpNOP1pr-sfGFP-PEX9::URA, Δskn7::G418R	a
NOP1pr-GFP-PEX9::URA,Δyap1::G418R	his3Δ1 leu2Δ0 met15Δ0 ura3Δ0, hphΔn::URA3::SpNOP1pr-sfGFP-PEX9::URA, Δyap1::G418R	a
NOP1pr-GFP-PEX9::URA,GAPpr-emiRFPnano3-MLS1::NATR	his3Δ1 leu2Δ0 met15Δ0 ura3Δ0, hphΔn::URA3::SpNOP1pr-sfGFP-PEX9::URA, GAPpr-emiRFPnano3-MLS1::NATR	a
NOP1pr-GFP-PEX9::URA,GAPpr-emiRFPnano3-DAL7::NATR	his3Δ1 leu2Δ0 met15Δ0 ura3Δ0, hphΔn::URA3::SpNOP1pr-sfGFP-PEX9::URA, GAPpr-emiRFPnano3-DAL7::NATR	a
NOP1pr-GFP-PEX9::URA,GAPpr-emiRFPnano3-FSH3::NATR	his3Δ1 leu2Δ0 met15Δ0 ura3Δ0, hphΔn::URA3::SpNOP1pr-sfGFP-PEX9::URA, GAPpr-emiRFPnano3-FSH3::NATR	a
NOP1pr-GFP-PEX9::URA,GAPpr-emiRFPnano3-GTO1::NATR	his3Δ1 leu2Δ0 met15Δ0 ura3Δ0, hphΔn::URA3::SpNOP1pr-sfGFP-PEX9::URA, GAPpr-emiRFPnano3-GTO1::NATR	a
NOP1pr-GFP-PEX9::URA,Δskn7::G418R,Δyap1::NATR	his3Δ1 leu2Δ0 met15Δ0 ura3Δ0, hphΔn::URA3::SpNOP1pr-sfGFP-PEX9::URA, Δskn7::G418R, Δyap1::NATR	a
NOP1pr-GFP-PEX9::URA,Δcad1::NATR	his3Δ1 leu2Δ0 met15Δ0 ura3Δ0, hphΔn::URA3::SpNOP1pr-sfGFP-PEX9::URA, Δcad1::NATR	a
NOP1pr-GFP-PEX9::URA,Δhms2::NATR	his3Δ1 leu2Δ0 met15Δ0 ura3Δ0, hphΔn::URA3::SpNOP1pr-sfGFP-PEX9::URA, Δhms2::NATR	a
NOP1pr-GFP-PEX9::URA,Δyap1::G418R,Δcad1::NATR	his3Δ1 leu2Δ0 met15Δ0 ura3Δ0, hphΔn::URA3::SpNOP1pr-sfGFP-PEX9::URA, Δyap1::G418R, Δcad1::NATR	a
NOP1pr-GFP-PEX9::URA,Δskn7::G418R,Δhms2::NATR	his3Δ1 leu2Δ0 met15Δ0 ura3Δ0, hphΔn::URA3::SpNOP1pr-sfGFP-PEX9::URA, Δskn7::G418R, Δhms2::NATR	a
NATR::Δpex9,YPRCΔ15::GDPpr-iRFP680nano3::MET,ERG7-mNG::URA	his3Δ1 leu2Δ0 met15Δ0 ura3Δ0, Δpex9::NATR, YPRCΔ15::GDPpr-iRFP680nano3::MET, ERG7-mNG::URA	a
HO::NATR,YPRCΔ15::MET,ERG7-mNG::URA	his3Δ1 leu2Δ0 met15Δ0 ura3Δ0, HO::NATR, YPRCΔ15::MET, ERG7-mNG::URA	a
GAPpr-yomScarlet-I3-PEX9::NATR	his3Δ1 leu2Δ0 met15Δ0 ura3Δ0, GAPpr-yomScarlet-I3-PEX9::NATR	a
GAPpr-yomScarlet-I3-PEX9::NATR	his3Δ1 leu2Δ0 met15Δ0 ura3Δ0, canΔ::GAL1pr-SceI::STE2pr-SpHIS5, lyp1Δ::STE3pr-LEU2, GAPpr-yomScarlet-I3-PEX9::NATR	α
GAPpr-yomScarlet-I3-PEX9,NOP1pr-GFP-NDL1::URA	his3Δ1 leu2Δ0 met15Δ0 ura3Δ0, canΔ::GAL1pr-SceI::STE2pr-SpHIS5, lyp1Δ::STE3pr-LEU2, GAPpr-yomScarlet-I3-PEX9, NOP1pr-GFP-NDL1::URA	α
GAPpr-yomScarlet-I3-PEX9,NOP1prGFP-UBP15::URA	his3Δ1 leu2Δ0 met15Δ0 ura3Δ0, canΔ::GAL1pr-SceI::STE2pr-SpHIS5, lyp1Δ::STE3pr-LEU2, GAPpr-yomScarlet-I3-PEX9, NOP1prGFP-Ubp15::URA	α
TOR2-yomScarlet-I3(N321)	his3Δ1 leu2Δ0 met15Δ0 ura3Δ0, TOR2-yomScarlet-I3(N321)	a
TOR2-yomScarlet-I3(N321),Δpex9::NATR	his3Δ1 leu2Δ0 met15Δ0 ura3Δ0, TOR2-yomScarlet-I3(N321), Δpex9::NATR	a
TOR2-yomScarlet-I3(N321),HO::NATR	his3Δ1 leu2Δ0 met15Δ0 ura3Δ0, TOR2-yomScarlet-I3(N321), HO::NATR	a
GAPpr-yomScarlet-I3-PEX9::NATR,Δypk1::G418R	his3Δ1 leu2Δ0 met15Δ0 ura3Δ0, canΔ::GAL1pr-SceI::STE2pr-SpHIS5, lyp1Δ::STE3pr-LEU2, GAPpr-yomScarlet-I3-PEX9::NATR, Δypk1::G418R	α
HO::G418R,GAPpr-yomScarlet-I3-PEX9::NATR	his3Δ1 leu2Δ0 met15Δ0 ura3Δ0, HO::G418R, GAPpr-yomScarlet-I3-PEX9::NATR	a
Δsch9::KANR,GAPpr-yomScarlet-I3-PEX9::NATR	his3Δ1 leu2Δ0 met15Δ0 ura3Δ0, Δsch9::KANR, GAPpr-yomScarlet-I3-PEX9::NATR	a
TOR2-yomScarlet-I3(N321),HO::NATR,VPH1-mNG::URA	his3Δ1 leu2Δ0 met15Δ0 ura3Δ0, TOR2-yomScarlet-I3(N321), HO::NATR, VPH1-mNG::URA	a
TOR2-yomScarlet-I3(N321),Δpex9::NATR,VPH1-mNG::URA	his3Δ1 leu2Δ0 met15Δ0 ura3Δ0, TOR2-yomScarlet-I3(N321), Δpex9::NATR, VPH1-mNG::URA	a
HO::G418R,GAPpr-yomScarlet-I3-PEX9::NATR	his3Δ1 leu2Δ0 met15Δ0 ura3Δ0, canΔ::GAL1pr-SceI::STE2pr-SpHIS5, lyp1Δ::STE3pr-LEU2, HO::G418R, GAPpr-yomScarlet-I3-PEX9::NATR	α
NOP1pr-GFP-IKI1::URA	his3Δ1 leu2Δ0 met15Δ0 ura3Δ0, NOP1pr-GFP-IKI1::URA	a
HO::NATR	his3Δ1 leu2Δ0 met15Δ0 ura3Δ0, HO::NATR	a

### Sheet: Strains picked from libraries
Strain Name	Full genotype	Internal Library Name	Reference
UBP15-mNG::HYGR	his3Δ1 leu2Δ0 met15Δ0 ura3Δ0 can1Δ::GAL1pr-SceI::STE2pr-SpHIS5, lyp1Δ::STE3pr-LEU2, UBP15-mNeonGreen-ADH1term::HYGR	C SWAT NeonGreen (mate α)	Meurer et al. 2018
MMM1-mNG::HYGR	his3Δ1 leu2Δ0 met15Δ0 ura3Δ0 can1Δ::GAL1pr-SceI::STE2pr-SpHIS5, lyp1Δ::STE3pr-LEU2, MMM1-mNeonGreen-ADH1term::HYGR
TSR3-mNG::HYGR	his3Δ1 leu2Δ0 met15Δ0 ura3Δ0 can1Δ::GAL1pr-SceI::STE2pr-SpHIS5, lyp1Δ::STE3pr-LEU2, TSR3-mNeonGreen-ADH1term::HYGR
CSE4-mNG::HYGR	his3Δ1 leu2Δ0 met15Δ0 ura3Δ0 can1Δ::GAL1pr-SceI::STE2pr-SpHIS5, lyp1Δ::STE3pr-LEU2, CSE4-mNeonGreen-ADH1term::HYGR
STR3-mNG::HYGR	his3Δ1 leu2Δ0 met15Δ0 ura3Δ0 can1Δ::GAL1pr-SceI::STE2pr-SpHIS5, lyp1Δ::STE3pr-LEU2, STR3-mNeonGreen-ADH1term::HYGR
LSO1-mNG::HYGR	his3Δ1 leu2Δ0 met15Δ0 ura3Δ0 can1Δ::GAL1pr-SceI::STE2pr-SpHIS5, lyp1Δ::STE3pr-LEU2, LSO1-mNeonGreen-ADH1term::HYGR
SRX1-mNG::HYGR	his3Δ1 leu2Δ0 met15Δ0 ura3Δ0 can1Δ::GAL1pr-SceI::STE2pr-SpHIS5, lyp1Δ::STE3pr-LEU2, SRX1-mNeonGreen-ADH1term::HYGR
OYE3-mNG::HYGR	his3Δ1 leu2Δ0 met15Δ0 ura3Δ0 can1Δ::GAL1pr-SceI::STE2pr-SpHIS5, lyp1Δ::STE3pr-LEU2, OYE3-mNeonGreen-ADH1term::HYGR
HBN1-mNG::HYGR	his3Δ1 leu2Δ0 met15Δ0 ura3Δ0 can1Δ::GAL1pr-SceI::STE2pr-SpHIS5, lyp1Δ::STE3pr-LEU2, HBN1-mNeonGreen-ADH1term::HYGR
ECM13-mNG::HYGR	his3Δ1 leu2Δ0 met15Δ0 ura3Δ0 can1Δ::GAL1pr-SceI::STE2pr-SpHIS5, lyp1Δ::STE3pr-LEU2, ECM13-mNeonGreen-ADH1term::HYGR
GPX2-mNG::HYGR	his3Δ1 leu2Δ0 met15Δ0 ura3Δ0 can1Δ::GAL1pr-SceI::STE2pr-SpHIS5, lyp1Δ::STE3pr-LEU2, GPX2-mNeonGreen-ADH1term::HYGR
PEX21-mNG::HYGR	his3Δ1 leu2Δ0 met15Δ0 ura3Δ0 can1Δ::GAL1pr-SceI::STE2pr-SpHIS5, lyp1Δ::STE3pr-LEU2, PEX21-mNeonGreen-ADH1term::HYGR
PEX7-mNG::HYGR	his3Δ1 leu2Δ0 met15Δ0 ura3Δ0 can1Δ::GAL1pr-SceI::STE2pr-SpHIS5, lyp1Δ::STE3pr-LEU2, PEX7-mNeonGreen-ADH1term::HYGR
PNC1-mNG::HYGR	his3Δ1 leu2Δ0 met15Δ0 ura3Δ0 can1Δ::GAL1pr-SceI::STE2pr-SpHIS5, lyp1Δ::STE3pr-LEU2, PNC1-mNeonGreen-ADH1term::HYGR
GPD1-mNG::HYGR	his3Δ1 leu2Δ0 met15Δ0 ura3Δ0 can1Δ::GAL1pr-SceI::STE2pr-SpHIS5, lyp1Δ::STE3pr-LEU2, GPD1-mNeonGreen-ADH1term::HYGR
POT1-mNG::HYGR	his3Δ1 leu2Δ0 met15Δ0 ura3Δ0 can1Δ::GAL1pr-SceI::STE2pr-SpHIS5, lyp1Δ::STE3pr-LEU2, POT1-mNeonGreen-ADH1term::HYGR
NOP1pr-sfGFP-SLY41::URA	hphΔ::URA3::NOP1pr-sfGFP-SLY41	SWAT-NOP1pr-GFP (mate a)	Weill et al. 2018
NOP1pr-sfGFP-NDL1::URA	hphΔ::URA3::NOP1pr-sfGFP-NDL1
NOP1pr-sfGFP-UBP15::URA	hphΔ::URA3::NOP1pr-sfGFP-UBP15
NOP1pr-sfGFP-PEX9::URA	hphΔ::URA3::NOP1pr-sfGFP-PEX9
NOP1pr-sfGFP-PEX5::URA	hphΔ::URA3::NOP1pr-sfGFP-PEX5
PKC1-DAmP::G418R	his3Δ1 leu2Δ0 met15Δ0 ura3Δ0, pkc1-DAmP::G418R	DAmP (mate a)	Breslow et al., 2008
AVO1-DAmP::G418R	his3Δ1 leu2Δ0 met15Δ0 ura3Δ0, avo1-DAmP::G418R
Δdoa4::G418R	his3Δ1 leu2Δ0 met15Δ0 ura3Δ0, Δdoa4::G418R	Knockout (mate a)	Giaever et al., 2002; Winzeler 1999
Δygl072c::G418R	his3Δ1 leu2Δ0 met15Δ0 ura3Δ0, Δygl072c::G418R
Δavo2::G418R	his3Δ1 leu2Δ0 met15Δ0 ura3Δ0, Δavo2::G418R
Δbit61::G418R	his3Δ1 leu2Δ0 met15Δ0 ura3Δ0, Δbit61::G418R
Δbit2::G418R	his3Δ1 leu2Δ0 met15Δ0 ura3Δ0, Δbit2::G418R

### Sheet: Plasmids
Plasmid number (internal)	Name	Utilization	Source
pMS1214	pFA6a-MX6-NATR	PCR mediated homologous recombination for deletion of a gene (NAT selection)	Longtine et al., 1998
pMS1555	pFA6-C tagging mScarlet-I3-G418R	PCR mediated homologous recombination for C terminal tagging with mScarlet-I3 (G418 selection)	Kindely cloned by Yoav Peleg*
pMS1217	pFA6a-G418RMX6	PCR mediated homologous recombination for deletion of a gene (G418 selection)	Longtine et al., 1998
pMS1576	pYM N tagging plasmid with mScarlet-I3	PCR mediated homologous recombination for N terminal tagging with mScarlet-I3 (NAT selection)	Kindely cloned by Yoav Peleg*
pMS1190	NG pYM C tagging plasmid	PCR mediated homologous recombination for C terminal tagging with mNeon-Green (URA selection)	Kindely cloned by Yoav Peleg*
pMS1575	pYM N tagging plasmid with emiRFPnano3	PCR mediated homologous recombination for N terminal tagging with emiRFPnano3 (NAT selection)	Kindely cloned by Yoav Peleg*
pMS555	pSWAT HYGΔN N tagging- NOP1pr-URA	PCR mediated homologous recombination for overexpression of a gene using NOP1 promoter and N terminal tagging with GFP (URA selection)	Yofe Weill et al., 2015
	All plasmids with Amp resistance
	* Dr.Yoav Peleg, Weizmann Institute of Science
