## Supplementary Table 4 for "Pex9 regulates TORC2 during the cellular response to oxidative stress"

### Sheet: Sheet1
			Table 4: All primers used for CRISPR
			Name	Sequence (5′ → 3′)	Purpose / notes
			TOR2 gRNA	TTCAGTGCATGCTACTCTGT	TOR2-specific CRISPR guide sequence
			TOR2 F	TTCAGTGCATGCTACTCTGTGTTTT	Forward oligo for gRNA cloning into bRA89 (BplI sites)
			TOR2 R	ACAGAGTAGCATGCACTGAAGATCA	Reverse oligo for gRNA cloning into bRA89 (BplI sites)
			M13 R	CAGGAAACAGCTATGAC	Verification of TOR2 gRNA insertion in bRA89
			N-321 mScarlet F	CAAAGATTATTTCAAGGTTGTACACATGGCTTAAGTCTCAATGGAGGTGGAGGTTCTATGGATTCAACTGAAGCGGTAAT	Repair template forward primer: TOR2 homology upstream of N321 + GGGGS linker + mScarlet start
			N-321 mScarlet R	GCTGAGTAATTCTCGAAATACTAACAGAGTAGCATGCACTGAATCATTCGTTGATCCCCCTGAACCCCCTGTTGAATG	Repair template reverse primer: TOR2 homology including the N321 codon with PAM-disrupting mutation (TGG → TAG) + mScarlet C-terminus
			TOR2 F check	GGTGCCATTAAGGGATGCAAAG	TOR2 check primer (810 bp from start)
			TOR2 Rcheck	GCTCGAACCAACTTCAAATGC	TOR2 check primer (1984 bp from start)
			mScarlet F check	CTTCCTTAGAAGATGGGACGTTG	mScarlet check primer (332 bp downstream of ORF)
			mScarlet R check	CCATTGTCCGTTTCTGCATTACAG	mScarlet check primer (401 bp downstream of ORF)
